# The U1 snRNP subunit LUC7 controls plant development and stress response through alternative splicing regulation

**DOI:** 10.1101/150805

**Authors:** Marcella de Francisco Amorim, Eva-Maria Willing, Anchilie G. Francisco-Mangilet, Irina Droste-Borel, Boris Maček, Korbinian Schneeberger, Sascha Laubinger

## Abstract

Introns are removed by the spliceosome, a large macromolecular complex composed of five ribonucleoprotein subcomplexes (U snRNP). The U1 snRNP, which binds to 5’ splice sites, plays an essential role in early steps of the splicing reaction. Here, we show that Arabidopsis LUC7 proteins, which are encoded by a three-member gene family in Arabidopsis, are important for plant development and stress resistance. We show that LUC7 are U1 snRNP accessory proteins by RNA immunoprecipitation experiments and LUC7 protein complex purifications. Transcriptome analyses revealed that LUC7 proteins are not only important for constitutive splicing, but also affects hundreds of alternative splicing events. Interestingly, LUC7 proteins specifically promote splicing of a subset of terminal introns. Splicing of LUC7-dependent introns is a prerequisite for nuclear export and some splicing events are modulated by stress in a LUC7-dependent manner. Taken together our results highlight the importance of the U1 snRNP component LUC7 in splicing regulation and suggest a previously unrecognized role of a U1 snRNP accessory factor in terminal intron splicing.
