## Supplementary Materials for "The U1 snRNP subunit LUC7 controls plant development and stress response through alternative splicing regulation"

### Sheet: Blatt1
XCLOC ID	first transcript ID	second transcript ID	gene	Chr		Position	strand	Event
XLOC_013468	TCONS_00026872	TCONS_00030440	AT2G23370	Chr2	9953292	middle	-	RI_luc
XLOC_008577	TCONS_00012188	TCONS_00020072	AT1G72640	Chr1	27347393	middle	-	RI_luc
XLOC_014653	TCONS_00028568	TCONS_00028569	AT2G41630	Chr2	17356164	middle	-	RI_luc
XLOC_006100	TCONS_00008754	TCONS_00019854	AT1G26208.1	Chr1	9073015	middle	-	RI_luc
XLOC_000584	TCONS_00000930	TCONS_00019397	AT1G10890	Chr1	3627996	middle	+	RI_wt
XLOC_015698	TCONS_00034665	TCONS_00034664	AT3G13290	Chr3	4303873	first	+	RI_luc
XLOC_027324	TCONS_00056096	TCONS_00058229	AT4G32570	Chr4	15717243	middle	-	RI_luc
XLOC_013933	TCONS_00027566	TCONS_00027568	AT2G30520	Chr2	13005349	first	-	RI_luc
XLOC_006098	TCONS_00016212	TCONS_00013884	AT1G26190	Chr1	9057989	middle	-	RI_luc
XLOC_034421	TCONS_00076299	TCONS_00075520	AT5G44290	Chr5	17840969	middle	-	RI_luc
XLOC_014649	TCONS_00033170	TCONS_00029926	AT2G41560	Chr2	17332083	last	-	RI_luc
XLOC_024536	TCONS_00052179	TCONS_00059638	AT4G32060	Chr4	15502217	middle	+	RI_wt
XLOC_013711	TCONS_00027241	TCONS_00027239	AT2G26980	Chr2	11515562	middle	-	RI_luc
XLOC_006630	TCONS_00009493	TCONS_00015180	AT1G34750	Chr1	12737688	first	-	RI_wt
XLOC_005514	TCONS_00007887	TCONS_00016147	AT1G15290	Chr1	5259089	middle	-	RI_luc
XLOC_014677	TCONS_00028608	TCONS_00030583	AT2G42005	Chr2	17533408	middle	-	RI_luc
XLOC_007861	TCONS_00011158	TCONS_00011159	AT1G60995	Chr1	22465639	last	-	RI_luc
XLOC_014530	TCONS_00028409	TCONS_00028407	AT2G39730	Chr2	16570745	last	-	RI_wt
XLOC_014530	TCONS_00028408	TCONS_00028407	AT2G39730	Chr2	16570745	last	-	RI_wt
XLOC_003023	TCONS_00004220	TCONS_00004218	AT1G53570	Chr1	19988953	middle	+	RI_luc
XLOC_000047	TCONS_00015488	TCONS_00014408	AT1G01710	Chr1	262827	first	+	RI_luc
XLOC_017631	TCONS_00037223	TCONS_00046984	AT3G47390	Chr3	17463799	middle	+	RI_luc
XLOC_020212	TCONS_00040910	TCONS_00040911	AT3G27180	Chr3	10027352	middle	-	RI_luc
XLOC_015771	TCONS_00034778	TCONS_00034781	AT3G14420	Chr3	4821787	middle	+	RI_wt
XLOC_024860	TCONS_00052693	TCONS_00052692	AT4G37550	Chr4	17644984	middle	+	RI_luc
XLOC_032454	TCONS_00067997	TCONS_00067998	AT5G12150	Chr5	3924125	last	-	RI_luc
XLOC_024468	TCONS_00059103	TCONS_00060171	AT4G30993	Chr4	15099298	middle	+	RI_luc
XLOC_010841	TCONS_00023243	TCONS_00029401	AT2G28290	Chr2	12067482	last	+	RI_luc
XLOC_000584	TCONS_00000930	TCONS_00018568	AT1G10890	Chr1	3629097	middle	+	RI_wt
XLOC_004690	TCONS_00006646	TCONS_00006648	AT1G02090	Chr1	387583	middle	-	RI_luc
XLOC_004026	TCONS_00005629	TCONS_00005627	AT1G70480	Chr1	26562966	last	+	RI_luc
XLOC_008723	TCONS_00012416	TCONS_00014326	AT1G75340	Chr1	28269770	middle	-	RI_luc
XLOC_013905	TCONS_00027519	TCONS_00029803	AT2G30170	Chr2	12880073	middle	-	RI_wt
XLOC_017487	TCONS_00037024	TCONS_00037023	AT3G45050	Chr3	16477019	last	+	RI_luc
XLOC_003878	TCONS_00005418	TCONS_00013529	AT1G68100	Chr1	25523357	middle	+	RI_luc
XLOC_013806	TCONS_00027375	TCONS_00027373	AT2G28470	Chr2	12173258	first	-	RI_luc
XLOC_023595	TCONS_00050790	TCONS_00050788	AT4G16990	Chr4	9564476	middle	+	RI_wt
XLOC_007572	TCONS_00010733	TCONS_00016364	AT1G55350	Chr1	20653819	last	-	RI_luc
XLOC_018197	TCONS_00038020	TCONS_00044029	AT3G56720	Chr3	21011670	middle	+	RI_luc
XLOC_028502	TCONS_00062451	TCONS_00062452	AT5G14060	Chr5	4538342	middle	+	RI_luc
XLOC_030399	TCONS_00064957	TCONS_00072970	AT5G44750	Chr5	18058088	middle	+	RI_luc
XLOC_021693	TCONS_00042781	TCONS_00042784	AT3G54890	Chr3	20339503	last	-	RI_wt
XLOC_025775	TCONS_00053852	TCONS_00053853	AT4G08870	Chr4	5647260	last	-	RI_luc
XLOC_027563	TCONS_00057628	TCONS_00059953	AT4G36648.1	Chr4	17281896	first	-	RI_luc
XLOC_007572	TCONS_00010734	TCONS_00016364	AT1G55350	Chr1	20653819	last	-	RI_luc
XLOC_015701	TCONS_00043682	TCONS_00046173	AT3G13340	Chr3	4331530	first	+	RI_luc
XLOC_034210	TCONS_00074557	TCONS_00073543	AT5G41220	Chr5	16494425	last	-	RI_luc
XLOC_012305	TCONS_00025427	TCONS_00025428	AT2G04630	Chr2	1619496	middle	-	RI_luc
XLOC_016892	TCONS_00036338	TCONS_00036337	AT3G30380	Chr3	11975992	last	+	RI_luc
XLOC_027984	TCONS_00077265	TCONS_00073807	AT5G04360	Chr5	1227334	middle	+	RI_luc
XLOC_018352	TCONS_00044053	TCONS_00038264	AT3G59780	Chr3	22086663	middle	+	RI_wt
XLOC_014867	TCONS_00028921	TCONS_00032303	AT2G45380	Chr2	18700563	middle	-	RI_wt
XLOC_018197	TCONS_00038019	TCONS_00044029	AT3G56720	Chr3	21011670	middle	+	RI_luc
XLOC_015829	TCONS_00047500	TCONS_00034879	AT3G15351	Chr3	5177025	last	+	RI_luc
XLOC_023758	TCONS_00051020	TCONS_00056988	AT4G19600	Chr4	10675142	middle	+	RI_luc
XLOC_015095	TCONS_00033760	TCONS_00046115	AT3G02290	Chr3	462614	middle	+	RI_wt
XLOC_006100	TCONS_00019854	TCONS_00013886	AT1G26208.1	Chr1	9072846	middle	-	RI_luc
XLOC_030391	TCONS_00064947	TCONS_00072969	AT5G44600	Chr5	17990612	middle	+	RI_luc
XLOC_028755	TCONS_00062809	TCONS_00062810	AT5G18440	Chr5	6112849	first	+	RI_luc
XLOC_014082	TCONS_00027774	TCONS_00027775	AT2G32850	Chr2	13935185	last	-	RI_luc
XLOC_013806	TCONS_00027375	TCONS_00027372	AT2G28470	Chr2	12172981	middle	-	RI_wt
XLOC_026346	TCONS_00059257	TCONS_00060839	AT4G16860	Chr4	9489371	middle	-	RI_luc
XLOC_025836	TCONS_00053927	TCONS_00053928	AT4G09760	Chr4	6149383	middle	-	RI_wt
XLOC_011259	TCONS_00023843	TCONS_00029477	AT2G35020	Chr2	14759061	middle	+	RI_luc
XLOC_016567	TCONS_00048127	TCONS_00043829	AT3G26085	Chr3	9530807	middle	+	RI_luc
XLOC_030141	TCONS_00064599	TCONS_00076665	AT5G41080	Chr5	16441807	first	+	RI_luc
XLOC_032317	TCONS_00078309	TCONS_00073280	AT5G09850	Chr5	3064193	middle	-	RI_luc
XLOC_015701	TCONS_00034669	TCONS_00044640	AT3G13340	Chr3	4334004	last	+	RI_luc
XLOC_030720	TCONS_00077478	TCONS_00076737	AT5G49840	Chr5	20258754	last	+	RI_luc
XLOC_007070	TCONS_00020703	TCONS_00014017	AT1G45229	Chr1	17155418	middle	-	RI_luc
XLOC_011176	TCONS_00029467	TCONS_00032468	AT2G33840	Chr2	14315539	middle	+	RI_wt
XLOC_027751	TCONS_00056739	TCONS_00058282	AT4G39710	Chr4	18427798	first	-	RI_luc
XLOC_021599	TCONS_00042619	TCONS_00044471	AT3G53340	Chr3	19775767	first	-	RI_luc
XLOC_023556	TCONS_00050731	TCONS_00057769	AT4G16360	Chr4	9246144	last	+	RI_luc
XLOC_004037	TCONS_00005651	TCONS_00017923	AT1G70610	Chr1	26627195	middle	+	RI_wt
XLOC_018542	TCONS_00038554	TCONS_00045712	AT3G62740	Chr3	23215673	middle	+	RI_luc
XLOC_030748	TCONS_00065475	TCONS_00065477	AT5G50180	Chr5	20430852	middle	+	RI_wt
XLOC_000440	TCONS_00000702	TCONS_00014467	AT1G08530	Chr1	2702580	last	+	RI_luc
XLOC_004937	TCONS_00018026	TCONS_00016050	AT1G05870	Chr1	1772096	middle	-	RI_luc
XLOC_023595	TCONS_00050791	TCONS_00050788	AT4G16990	Chr4	9564476	middle	+	RI_wt
XLOC_021195	TCONS_00042061	TCONS_00042062	AT3G47000	Chr3	17313645	last	-	RI_luc
XLOC_009004	TCONS_00012844	TCONS_00016574	AT1G79790	Chr1	30017371	middle	-	RI_luc
XLOC_035823	TCONS_00072554	TCONS_00072556	AT5G67380	Chr5	26881463	middle	-	RI_luc
XLOC_024457	TCONS_00057127	TCONS_00057126	AT4G30820	Chr4	15007601	middle	+	RI_luc
XLOC_031640	TCONS_00066752	TCONS_00077553	AT5G64630	Chr5	25835674	last	+	RI_luc
XLOC_013632	TCONS_00027119	TCONS_00029768	AT2G25850	Chr2	11026619	middle	-	RI_luc
XLOC_000157	TCONS_00000249	TCONS_00015514	AT1G03420.1	Chr1	848366	middle	+	RI_wt
XLOC_027567	TCONS_00056468	TCONS_00056470	AT4G36690	Chr4	17294362	middle	-	RI_wt
XLOC_018645	TCONS_00038716	TCONS_00038714	AT3G01980	Chr3	328741	first	-	RI_luc
XLOC_020169	TCONS_00040842	TCONS_00040843	AT3G26690	Chr3	9805327	first	-	RI_luc
XLOC_004233	TCONS_00005939	TCONS_00005938	AT1G74040	Chr1	27844207	middle	+	RI_luc
XLOC_011656	TCONS_00024448	TCONS_00024449	AT2G41430	Chr2	17269231	first	+	RI_wt
XLOC_007563	TCONS_00016361	TCONS_00014120	AT1G55200	Chr1	20591874	middle	-	RI_wt
XLOC_024915	TCONS_00057952	TCONS_00059687	AT4G38470	Chr4	18002935	middle	+	RI_luc
XLOC_020128	TCONS_00040787	TCONS_00047231	AT3G26180	Chr3	9578216	first	-	RI_wt
XLOC_029220	TCONS_00063480	TCONS_00063479	AT5G26860	Chr5	9455532	middle	+	RI_luc
XLOC_023728	TCONS_00050971	TCONS_00058459	AT4G19160	Chr4	10478243	middle	+	RI_wt
XLOC_010902	TCONS_00032893	TCONS_00031886	AT2G29290	Chr2	12587296	middle	+	RI_wt
XLOC_035110	TCONS_00071511	TCONS_00071510	AT5G55380	Chr5	22451402	middle	-	RI_wt
XLOC_027324	TCONS_00058229	TCONS_00056097	AT4G32570	Chr4	15717068	middle	-	RI_luc
XLOC_021837	TCONS_00046682	TCONS_00047973	AT3G57410	Chr3	21250819	first	-	RI_wt
XLOC_002890	TCONS_00019546	TCONS_00019545	AT1G51430	Chr1	19068240	first	+	RI_wt
XLOC_024928	TCONS_00052789	TCONS_00059689	AT4G38650	Chr4	18064369	middle	+	RI_luc
XLOC_014279	TCONS_00031142	TCONS_00028048	AT2G35770	Chr2	15038912	middle	-	RI_luc
XLOC_030335	TCONS_00075056	TCONS_00072958	AT5G43822	Chr5	17621034	middle	+	RI_luc
XLOC_009074	TCONS_00020898	TCONS_00020900	AT2G01100	Chr2	81736	last	+	RI_wt
XLOC_004679	TCONS_00006624	TCONS_00018939	AT1G01860	Chr1	304132	last	-	RI_luc
XLOC_018190	TCONS_00038010	TCONS_00038009	AT3G56590	Chr3	20966973	last	+	RI_luc
XLOC_013638	TCONS_00027130	TCONS_00027131	AT2G25970	Chr2	11074557	middle	-	RI_luc
XLOC_016485	TCONS_00048656	TCONS_00044723	AT3G24929	Chr3	9104530	middle	+	RI_luc
XLOC_015357	TCONS_00048038	TCONS_00048573	AT3G06760	Chr3	2133685	middle	+	RI_wt
XLOC_026346	TCONS_00059257	TCONS_00059256	AT4G16860	Chr4	9482684	last	-	RI_luc
XLOC_008972	TCONS_00015463	TCONS_00020880	AT1G79245	Chr1	29806165	middle	-	RI_luc
XLOC_010504	TCONS_00022759	TCONS_00032854	AT2G22980	Chr2	9779238	middle	+	RI_luc
XLOC_024791	TCONS_00057186	TCONS_00057927	AT4G36190	Chr4	17125128	middle	+	RI_luc
XLOC_023362	TCONS_00050462	TCONS_00058401	AT4G13670	Chr4	7948578	first	+	RI_luc
XLOC_035719	TCONS_00076425	TCONS_00072394	AT5G65740	Chr5	26302829	first	-	RI_luc
XLOC_010841	TCONS_00023242	TCONS_00029401	AT2G28290	Chr2	12067482	last	+	RI_luc
XLOC_013933	TCONS_00027566	TCONS_00027567	AT2G30520	Chr2	13004778	middle	-	RI_wt
XLOC_026355	TCONS_00054660	TCONS_00054661	AT4G16950	Chr4	9538797	last	-	RI_luc
XLOC_017936	TCONS_00037647	TCONS_00048202	AT3G52340	Chr3	19407548	middle	+	RI_wt
XLOC_005437	TCONS_00007762	TCONS_00007764	AT1G14170	Chr1	4844653	middle	-	RI_luc
XLOC_009189	TCONS_00032329	TCONS_00030022	AT2G03140	Chr2	944633	middle	+	RI_luc
XLOC_008503	TCONS_00012080	TCONS_00012081	AT1G71020	Chr1	26792481	first	-	RI_luc
XLOC_008577	TCONS_00020071	TCONS_00020072	AT1G72640	Chr1	27347393	middle	-	RI_luc
XLOC_034636	TCONS_00070878	TCONS_00079086	AT5G47500	Chr5	19271503	middle	-	RI_wt
XLOC_013977	TCONS_00027628	TCONS_00030501	AT2G31190	Chr2	13291973	middle	-	RI_wt
XLOC_006348	TCONS_00009107	TCONS_00019081	AT1G30280	Chr1	10662662	last	-	RI_wt
XLOC_010824	TCONS_00023214	TCONS_00030166	AT2G28070	Chr2	11958248	middle	+	RI_luc
XLOC_013223	TCONS_00026524	TCONS_00026526	AT2G19400	Chr2	8399978	middle	-	RI_luc
XLOC_015774	TCONS_00046180	TCONS_00048072	AT3G14470	Chr3	4857573	last	+	RI_luc
XLOC_023205	TCONS_00050244	TCONS_00056881	AT4G11270	Chr4	6854363	first	+	RI_luc
XLOC_026346	TCONS_00060839	TCONS_00057412	AT4G16860	Chr4	9490478	middle	-	RI_luc
XLOC_007607	TCONS_00010786	TCONS_00014127	AT1G55750	Chr1	20841183	middle	-	RI_luc
XLOC_030501	TCONS_00076714	TCONS_00074104	AT5G46470	Chr5	18840183	first	+	RI_luc
XLOC_016567	TCONS_00045515	TCONS_00043829	AT3G26085	Chr3	9530807	middle	+	RI_luc
XLOC_008972	TCONS_00016564	TCONS_00015463	AT1G79245	Chr1	29805127	middle	-	RI_luc
XLOC_026392	TCONS_00054729	TCONS_00054728	AT4G17570	Chr4	9784649	middle	-	RI_luc
XLOC_010504	TCONS_00022759	TCONS_00030123	AT2G22980	Chr2	9779450	middle	+	RI_luc
XLOC_003013	TCONS_00004205	TCONS_00019559	AT1G53400	Chr1	19925591	middle	+	RI_wt
XLOC_033957	TCONS_00069993	TCONS_00077772	AT5G37370	Chr5	14815697	middle	-	RI_luc
XLOC_032013	TCONS_00067293	TCONS_00073222	AT5G04090	Chr5	1106878	middle	-	RI_wt
XLOC_014952	TCONS_00029051	TCONS_00032772	AT2G46915	Chr2	19274773	middle	-	RI_luc
XLOC_007031	TCONS_00009938	TCONS_00009939	AT1G44446	Chr1	16848911	middle	-	RI_wt
XLOC_013705	TCONS_00029780	TCONS_00032642	AT2G26900	Chr2	11475310	middle	-	RI_luc
XLOC_005508	TCONS_00016146	TCONS_00007878	AT1G15200	Chr1	5228966	middle	-	RI_wt
XLOC_015406	TCONS_00034227	TCONS_00034226	AT3G07630	Chr3	2437470	last	+	RI_luc
XLOC_004690	TCONS_00006647	TCONS_00006648	AT1G02090	Chr1	387583	middle	-	RI_luc
XLOC_018634	TCONS_00044930	TCONS_00038695	AT3G01770	Chr3	276151	middle	-	RI_luc
XLOC_000059	TCONS_00000094	TCONS_00000092	AT1G01920	Chr1	318564	middle	+	RI_luc
XLOC_022241	TCONS_00060974	TCONS_00060474	AT4G00060	Chr4	22686	middle	+	RI_luc
XLOC_004174	TCONS_00005851	TCONS_00005850	AT1G72970	Chr1	27454996	middle	+	RI_wt
XLOC_032156	TCONS_00074331	TCONS_00073245	AT5G06690	Chr5	2060871	middle	-	RI_luc
XLOC_022241	TCONS_00049061	TCONS_00058288	AT4G00060	Chr4	23273	middle	+	RI_luc
XLOC_001958	TCONS_00002890	TCONS_00018693	AT1G33110	Chr1	12007784	middle	+	RI_wt
XLOC_025798	TCONS_00060273	TCONS_00053882	AT4G09140	Chr4	5820110	middle	-	RI_luc
XLOC_027992	TCONS_00072642	TCONS_00073808	AT5G04460	Chr5	1259493	first	+	RI_luc
XLOC_000276	TCONS_00000417	TCONS_00014447	AT1G05630	Chr1	1685318	middle	+	RI_luc
XLOC_032515	TCONS_00075330	TCONS_00068093	AT5G13480	Chr5	4331433	first	-	RI_luc
XLOC_028381	TCONS_00062277	TCONS_00075774	AT5G11380	Chr5	3632374	middle	+	RI_wt
XLOC_008058	TCONS_00011451	TCONS_00011452	AT1G63880	Chr1	23712275	last	-	RI_luc
XLOC_033766	TCONS_00069753	TCONS_00069754	AT5G35210	Chr5	13477994	middle	-	RI_wt
XLOC_001069	TCONS_00001632	TCONS_00001631	AT1G18620	Chr1	6410557	middle	+	RI_luc
XLOC_034442	TCONS_00076301	TCONS_00070620	AT5G44510	Chr5	17934798	middle	-	RI_luc
XLOC_010902	TCONS_00029415	TCONS_00031886	AT2G29290	Chr2	12587296	middle	+	RI_wt
XLOC_006389	TCONS_00009169	TCONS_00009171	AT1G30970	Chr1	11040280	last	-	RI_wt
XLOC_000566	TCONS_00014484	TCONS_00014485	AT1G10570	Chr1	3487525	first	+	RI_wt
XLOC_030943	TCONS_00065772	TCONS_00073067	AT5G53450	Chr5	21689587	middle	+	RI_luc
XLOC_011242	TCONS_00032473	TCONS_00023823	AT2G34780	Chr2	14670613	middle	+	RI_luc
XLOC_021842	TCONS_00042999	TCONS_00045259	AT3G57470	Chr3	21269732	middle	-	RI_luc
XLOC_014766	TCONS_00028760	TCONS_00030596	AT2G43560	Chr2	18074528	middle	-	RI_luc
XLOC_033766	TCONS_00069752	TCONS_00069754	AT5G35210	Chr5	13474195	last	-	RI_luc
XLOC_021668	TCONS_00042744	TCONS_00042741	AT3G54500	Chr3	20177934	middle	-	RI_wt
XLOC_035457	TCONS_00074723	TCONS_00076398	AT5G61300	Chr5	24653222	first	-	RI_wt
XLOC_000059	TCONS_00018521	TCONS_00012965	AT1G01920	Chr1	318144	middle	+	RI_luc
XLOC_011867	TCONS_00031995	TCONS_00024764	AT2G44920	Chr2	18526083	middle	+	RI_luc
XLOC_014480	TCONS_00028338	TCONS_00032724	AT2G38980	Chr2	16277428	middle	-	RI_wt
XLOC_007365	TCONS_00014083	TCONS_00010416	AT1G51965	Chr1	19311635	first	-	RI_luc
XLOC_011779	TCONS_00024642	TCONS_00030904	AT2G43530	Chr2	18070055	first	+	RI_wt
XLOC_003930	TCONS_00019641	TCONS_00005486	AT1G68890	Chr1	25903705	middle	+	RI_luc
XLOC_032325	TCONS_00075302	TCONS_00067798	AT5G10060	Chr5	3146777	middle	-	RI_luc
XLOC_007714	TCONS_00010948	TCONS_00010951	AT1G58180	Chr1	21539168	middle	-	RI_luc
XLOC_010504	TCONS_00032854	TCONS_00029340	AT2G22980	Chr2	9780040	middle	+	RI_luc
XLOC_010763	TCONS_00032424	TCONS_00023126	AT2G26820	Chr2	11441814	last	+	RI_luc
XLOC_019320	TCONS_00039696	TCONS_00039695	AT3G12965	Chr3	4136960	first	-	RI_wt
XLOC_019227	TCONS_00039556	TCONS_00039558	AT3G11620	Chr3	3669784	middle	-	RI_luc
XLOC_026582	TCONS_00055011	TCONS_00055010	AT4G20362	Chr4	10991614	first	-	RI_luc
XLOC_021847	TCONS_00043008	TCONS_00049027	AT3G57530	Chr3	21297147	middle	-	RI_wt
XLOC_028497	TCONS_00062443	TCONS_00062442	AT5G14000	Chr5	4518528	last	+	RI_luc
XLOC_017951	TCONS_00046347	TCONS_00047650	AT3G52535	Chr3	19487128	last	+	RI_luc
XLOC_001302	TCONS_00017670	TCONS_00013171	AT1G22430	Chr1	7919705	middle	+	RI_luc
XLOC_027894	TCONS_00078567	TCONS_00073789	AT5G02880	Chr5	664828	middle	+	RI_luc
XLOC_022241	TCONS_00060974	TCONS_00060975	AT4G00060	Chr4	28155	last	+	RI_wt
XLOC_005047	TCONS_00007161	TCONS_00007160	AT1G07740	Chr1	2402378	first	-	RI_wt
XLOC_030826	TCONS_00065597	TCONS_00074156	AT5G51620	Chr5	20967503	middle	+	RI_wt
XLOC_033822	TCONS_00074530	TCONS_00073493	AT5G35740	Chr5	13914283	middle	-	RI_luc
XLOC_001530	TCONS_00002311	TCONS_00002310	AT1G26940	Chr1	9344055	middle	+	RI_luc
XLOC_021463	TCONS_00042423	TCONS_00047343	AT3G51075	Chr3	18968742	last	-	RI_luc
XLOC_013678	TCONS_00027187	TCONS_00029776	AT2G26550	Chr2	11291530	middle	-	RI_luc
XLOC_020374	TCONS_00041111	TCONS_00044351	AT3G29100	Chr3	11076317	middle	-	RI_luc
XLOC_021809	TCONS_00042947	TCONS_00042944	AT3G56860	Chr3	21049348	middle	-	RI_wt
XLOC_001341	TCONS_00017678	TCONS_00002035	AT1G23000	Chr1	8143740	last	+	RI_luc
XLOC_031672	TCONS_00066798	TCONS_00074255	AT5G65060	Chr5	25989941	middle	+	RI_wt
XLOC_034421	TCONS_00070593	TCONS_00073581	AT5G44290	Chr5	17840423	last	-	RI_luc
XLOC_000655	TCONS_00001042	TCONS_00015587	AT1G11930	Chr1	4029141	middle	+	RI_wt
XLOC_021394	TCONS_00048987	TCONS_00044441	AT3G50110	Chr3	18580608	last	-	RI_luc
XLOC_008721	TCONS_00012409	TCONS_00020096	AT1G75295.2	Chr1	28255539	middle	-	RI_wt
XLOC_015887	TCONS_00034973	TCONS_00046825	AT3G16220	Chr3	5498362	middle	+	RI_luc
XLOC_003492	TCONS_00020399	TCONS_00004879	AT1G61970	Chr1	22906472	middle	+	RI_wt
XLOC_020021	TCONS_00047218	TCONS_00045106	AT3G24320	Chr3	8826636	middle	-	RI_luc
XLOC_003492	TCONS_00015835	TCONS_00004878	AT1G61970	Chr1	22906472	last	+	RI_wt
XLOC_016313	TCONS_00046238	TCONS_00047548	AT3G22420	Chr3	7947655	last	+	RI_wt
XLOC_007947	TCONS_00017377	TCONS_00018367	AT1G62130	Chr1	22964360	middle	-	RI_luc
XLOC_000673	TCONS_00001064	TCONS_00017605	AT1G12200	Chr1	4139060	middle	+	RI_wt
XLOC_022400	TCONS_00049293	TCONS_00049292	AT4G02540	Chr4	1117153	first	+	RI_luc
XLOC_016544	TCONS_00035892	TCONS_00043825	AT3G25740	Chr3	9398499	middle	+	RI_luc
XLOC_018542	TCONS_00044082	TCONS_00038553	AT3G62740	Chr3	23216168	middle	+	RI_luc
XLOC_007803	TCONS_00018342	TCONS_00015306	AT1G60270	Chr1	22222531	middle	-	RI_luc
XLOC_014480	TCONS_00029903	TCONS_00028337	AT2G38980	Chr2	16277008	last	-	RI_wt
XLOC_009263	TCONS_00021170	TCONS_00021171	AT2G04039	Chr2	1333639	middle	+	RI_luc
XLOC_015786	TCONS_00034805	TCONS_00044651	AT3G14650	Chr3	4925338	middle	+	RI_luc
XLOC_025561	TCONS_00053600	TCONS_00058662	AT4G06701.5	Chr4	3939265	last	-	RI_wt
XLOC_011606	TCONS_00024362	TCONS_00024363	AT2G40630	Chr2	16960157	middle	+	RI_luc
XLOC_015265	TCONS_00034024	TCONS_00043636	AT3G05250	Chr3	1496038	middle	+	RI_luc
XLOC_003136	TCONS_00004401	TCONS_00018790	AT1G55340	Chr1	20652575	middle	+	RI_wt
XLOC_009143	TCONS_00021005	TCONS_00021006	AT2G02450	Chr2	649965	last	+	RI_luc
XLOC_026588	TCONS_00055026	TCONS_00055025	AT4G20460	Chr4	11034739	middle	-	RI_wt
XLOC_031827	TCONS_00067023	TCONS_00067024	AT5G01010	Chr5	1278	last	-	RI_luc
XLOC_028868	TCONS_00077338	TCONS_00076565	AT5G20220	Chr5	6824183	middle	+	RI_luc
XLOC_018997	TCONS_00048840	TCONS_00044151	AT3G07280	Chr3	2318703	middle	-	RI_wt
XLOC_022376	TCONS_00056800	TCONS_00057661	AT4G02120	Chr4	942473	middle	+	RI_wt
XLOC_033822	TCONS_00077043	TCONS_00074530	AT5G35740	Chr5	13910691	middle	-	RI_luc
XLOC_029251	TCONS_00078071	TCONS_00072847	AT5G27300	Chr5	9620823	middle	+	RI_luc
XLOC_012017	TCONS_00024994	TCONS_00024993	AT2G47310	Chr2	19425894	middle	+	RI_luc
XLOC_021432	TCONS_00042382	TCONS_00042384	AT3G50670	Chr3	18827357	middle	-	RI_luc
XLOC_007912	TCONS_00011231	TCONS_00011232	AT1G61660	Chr1	22754369	middle	-	RI_wt
XLOC_000432	TCONS_00000696	TCONS_00000695	AT1G08460	Chr1	2672920	last	+	RI_luc
XLOC_026763	TCONS_00055283	TCONS_00057497	AT4G23290	Chr4	12179209	middle	-	RI_luc
XLOC_013896	TCONS_00027504	TCONS_00027503	AT2G29980	Chr2	12782082	middle	-	RI_wt
XLOC_035731	TCONS_00072412	TCONS_00072413	AT5G65940	Chr5	26377037	middle	-	RI_luc
XLOC_027096	TCONS_00055778	TCONS_00055780	AT4G28910	Chr4	14264066	last	-	RI_luc
XLOC_021351	TCONS_00042273	TCONS_00045984	AT3G49500	Chr3	18350490	first	-	RI_wt
XLOC_005882	TCONS_00008423	TCONS_00020624	AT1G21920	Chr1	7704254	last	-	RI_luc
XLOC_026743	TCONS_00055241	TCONS_00057488	AT4G22990	Chr4	12050345	middle	-	RI_luc
XLOC_004686	TCONS_00013676	TCONS_00019716	AT1G02020	Chr1	353621	first	-	RI_luc
XLOC_035732	TCONS_00072415	TCONS_00075683	AT5G65970	Chr5	26388993	middle	-	RI_luc
XLOC_031268	TCONS_00078208	TCONS_00074211	AT5G58140	Chr5	23524403	first	+	RI_luc
XLOC_015490	TCONS_00034357	TCONS_00046145	AT3G09600	Chr3	2948177	last	+	RI_wt
XLOC_014288	TCONS_00028057	TCONS_00028055	AT2G35940	Chr2	15090856	middle	-	RI_luc
XLOC_004218	TCONS_00005908	TCONS_00005907	AT1G73740	Chr1	27735676	last	+	RI_luc
XLOC_019601	TCONS_00040095	TCONS_00045061	AT3G17310	Chr3	5911367	middle	-	A3SS_luc
XLOC_021837	TCONS_00047973	TCONS_00042992	AT3G57410	Chr3	21244925	middle	-	A3SS_luc
XLOC_014724	TCONS_00032286	TCONS_00028681	AT2G42810	Chr2	17814109	middle	-	A3SS_luc
XLOC_011632	TCONS_00030881	TCONS_00029544	AT2G41060	Chr2	17128774	first	+	A3SS_luc
XLOC_022119	TCONS_00043408	TCONS_00043409	AT3G61860	Chr3	22901142	middle	-	A3SS_luc
XLOC_013905	TCONS_00027519	TCONS_00027520	AT2G30170	Chr2	12880073	middle	-	A3SS_wt
XLOC_022281	TCONS_00049124	TCONS_00049123	AT4G00710	Chr4	291742	middle	+	A3SS_wt
XLOC_033057	TCONS_00068873	TCONS_00077715	AT5G23050	Chr5	7732406	middle	-	A3SS_wt
XLOC_030141	TCONS_00064597	TCONS_00076664	AT5G41080	Chr5	16442311	middle	+	A3SS_luc
XLOC_000584	TCONS_00000930	TCONS_00019396	AT1G10890	Chr1	3629382	middle	+	A3SS_wt
XLOC_024105	TCONS_00051541	TCONS_00051540	AT4G25080	Chr4	12878338	last	+	A3SS_wt
XLOC_013092	TCONS_00026350	TCONS_00032593	AT2G16940	Chr2	7345694	middle	-	A3SS_wt
XLOC_007753	TCONS_00011001	TCONS_00011002	AT1G59600	Chr1	21890609	middle	-	A3SS_wt
XLOC_002062	TCONS_00014647	TCONS_00017743	AT1G34630	Chr1	12687001	last	+	A3SS_wt
XLOC_035719	TCONS_00077227	TCONS_00076425	AT5G65740	Chr5	26302829	first	-	A3SS_wt
XLOC_013092	TCONS_00026350	TCONS_00030999	AT2G16940	Chr2	7345694	middle	-	A3SS_wt
XLOC_027813	TCONS_00073771	TCONS_00061433	AT5G01570	Chr5	223017	middle	+	A3SS_luc
XLOC_015095	TCONS_00033760	TCONS_00046735	AT3G02290	Chr3	462873	middle	+	A3SS_wt
XLOC_018971	TCONS_00039175	TCONS_00039174	AT3G06880	Chr3	2170639	middle	-	A3SS_luc
XLOC_021323	TCONS_00042236	TCONS_00045977	AT3G49140	Chr3	18213695	middle	-	A3SS_luc
XLOC_013092	TCONS_00033458	TCONS_00026350	AT2G16940	Chr2	7344965	middle	-	A3SS_luc
XLOC_016119	TCONS_00035319	TCONS_00045468	AT3G19640	Chr3	6824402	middle	+	A3SS_luc
XLOC_014380	TCONS_00028192	TCONS_00032712	AT2G37340	Chr2	15671560	middle	-	A3SS_luc
XLOC_003134	TCONS_00014746	TCONS_00018788	AT1G55310	Chr1	20631627	middle	+	A3SS_wt
XLOC_029307	TCONS_00063595	TCONS_00063596	AT5G27950	Chr5	9985401	middle	+	A3SS_luc
XLOC_029596	TCONS_00078081	TCONS_00077382	AT5G33280	Chr5	12550422	middle	+	A3SS_wt
XLOC_003341	TCONS_00004660	TCONS_00013443	AT1G58602	Chr1	21764515	last	+	A3SS_luc
XLOC_003134	TCONS_00014746	TCONS_00017830	AT1G55310	Chr1	20631560	middle	+	A3SS_wt
XLOC_023852	TCONS_00051158	TCONS_00051159	AT4G21150	Chr4	11278630	first	+	A3SS_wt
XLOC_013089	TCONS_00026342	TCONS_00026343	AT2G16900	Chr2	7324736	middle	-	A3SS_wt
XLOC_014147	TCONS_00031129	TCONS_00033558	AT2G33815	Chr2	14306962	middle	-	A3SS_wt
XLOC_018926	TCONS_00046434	TCONS_00048284	AT3G06290	Chr3	1905490	middle	-	A3SS_luc
XLOC_015342	TCONS_00034128	TCONS_00046767	AT3G06500	Chr3	2013313	first	+	A3SS_wt
XLOC_024473	TCONS_00052082	TCONS_00057133	AT4G31050	Chr4	15114911	middle	+	A3SS_wt
XLOC_026954	TCONS_00057548	TCONS_00055581	AT4G26555	Chr4	13405430	middle	-	A3SS_luc
XLOC_016188	TCONS_00035423	TCONS_00046228	AT3G20810	Chr3	7277600	middle	+	A3SS_luc
XLOC_022450	TCONS_00049358	TCONS_00057670	AT4G03250	Chr4	1426445	middle	+	A3SS_luc
XLOC_003136	TCONS_00004401	TCONS_00017832	AT1G55340	Chr1	20652901	middle	+	A3SS_wt
XLOC_027514	TCONS_00056372	TCONS_00056376	AT4G35785	Chr4	16953522	middle	-	A3SS_luc
XLOC_027567	TCONS_00056469	TCONS_00056468	AT4G36690	Chr4	17294362	middle	-	A3SS_luc
XLOC_003341	TCONS_00004660	TCONS_00014765	AT1G58602	Chr1	21764769	last	+	A3SS_luc
XLOC_025366	TCONS_00057992	TCONS_00057270	AT4G04740	Chr4	2403608	middle	-	A3SS_luc
XLOC_014480	TCONS_00029903	TCONS_00032258	AT2G38980	Chr2	16277008	last	-	A3SS_wt
XLOC_028096	TCONS_00075744	TCONS_00076479	AT5G06180	Chr5	1874840	middle	+	A3SS_wt
XLOC_024536	TCONS_00052179	TCONS_00059110	AT4G32060	Chr4	15502217	middle	+	A5SS_wt
XLOC_006630	TCONS_00020687	TCONS_00009493	AT1G34750	Chr1	12737869	first	-	A5SS_luc
XLOC_004592	TCONS_00006482	TCONS_00006483	AT1G80370	Chr1	30217218	first	+	A5SS_luc
XLOC_000584	TCONS_00000930	TCONS_00018568	AT1G10890	Chr1	3627996	middle	+	A5SS_wt
XLOC_028969	TCONS_00075829	TCONS_00077346	AT5G22760	Chr5	7575264	middle	+	A5SS_wt
XLOC_032835	TCONS_00068541	TCONS_00068542	AT5G18680	Chr5	6229431	middle	-	A5SS_luc
XLOC_014867	TCONS_00028921	TCONS_00031694	AT2G45380	Chr2	18701097	middle	-	A5SS_wt
XLOC_015057	TCONS_00033699	TCONS_00047427	AT3G01690	Chr3	257456	last	+	A5SS_wt
XLOC_011680	TCONS_00030270	TCONS_00030886	AT2G41880	Chr2	17476473	middle	+	A5SS_wt
XLOC_002890	TCONS_00019546	TCONS_00019547	AT1G51430	Chr1	19068240	first	+	A5SS_wt
XLOC_012683	TCONS_00025874	TCONS_00025873	AT2G11000	Chr2	4343319	middle	-	A5SS_luc
XLOC_015095	TCONS_00033760	TCONS_00046114	AT3G02290	Chr3	462614	middle	+	A5SS_wt
XLOC_023655	TCONS_00059539	TCONS_00050878	AT4G18120	Chr4	10038839	middle	+	A5SS_wt
XLOC_008200	TCONS_00011636	TCONS_00014246	AT1G66260	Chr1	24697131	middle	-	A5SS_luc
XLOC_028661	TCONS_00074900	TCONS_00062677	AT5G16715	Chr5	5485869	middle	+	A5SS_luc
XLOC_027046	TCONS_00060418	TCONS_00055718	AT4G28025	Chr4	13937257	first	-	A5SS_wt
XLOC_003134	TCONS_00014746	TCONS_00015802	AT1G55310	Chr1	20631041	middle	+	A5SS_wt
XLOC_000188	TCONS_00000288	TCONS_00014439	AT1G03905	Chr1	993399	first	+	A5SS_wt
XLOC_023728	TCONS_00050972	TCONS_00050971	AT4G19160	Chr4	10478243	middle	+	A5SS_luc
XLOC_010717	TCONS_00023061	TCONS_00023058	AT2G26210	Chr2	11157687	middle	+	A5SS_wt
XLOC_004573	TCONS_00017031	TCONS_00015991	AT1G80000	Chr1	30092832	first	+	A5SS_wt
XLOC_019115	TCONS_00039400	TCONS_00045002	AT3G09720	Chr3	2983428	first	-	A5SS_luc
XLOC_009080	TCONS_00031219	TCONS_00032322	AT2G01220	Chr2	124215	middle	+	A5SS_luc
XLOC_019526	TCONS_00045831	TCONS_00040001	AT3G15980	Chr3	5411964	middle	-	A5SS_luc
XLOC_017176	TCONS_00036638	TCONS_00036637	AT3G42150	Chr3	14310553	last	+	A5SS_luc
XLOC_035695	TCONS_00072362	TCONS_00074747	AT5G65460	Chr5	26167402	middle	-	A5SS_luc
XLOC_024209	TCONS_00051691	TCONS_00059598	AT4G26700	Chr4	13466807	middle	+	A5SS_luc
XLOC_020191	TCONS_00040882	TCONS_00040883	AT3G26950	Chr3	9942826	middle	-	A5SS_wt
XLOC_021463	TCONS_00042421	TCONS_00047344	AT3G51075	Chr3	18970304	last	-	A5SS_luc
XLOC_007338	TCONS_00017304	TCONS_00014071	AT1G51420	Chr1	19066810	first	-	A5SS_luc
XLOC_007070	TCONS_00015206	TCONS_00018253	AT1G45229	Chr1	17163345	middle	-	A5SS_wt
XLOC_013632	TCONS_00027121	TCONS_00032635	AT2G25850	Chr2	11026418	middle	-	A5SS_wt
XLOC_024552	TCONS_00059642	TCONS_00052206	AT4G32360	Chr4	15623443	middle	+	A5SS_luc
XLOC_032393	TCONS_00076909	TCONS_00077647	AT5G11030	Chr5	3492732	middle	-	A5SS_wt
XLOC_014367	TCONS_00032709	TCONS_00032708	AT2G37150	Chr2	15607446	first	-	A5SS_wt
XLOC_034608	TCONS_00077105	TCONS_00070839	AT5G47040	Chr5	19097679	middle	-	A5SS_wt
XLOC_010010	TCONS_00022075	TCONS_00029254	AT2G15530	Chr2	6773916	middle	+	A5SS_luc
XLOC_015750	TCONS_00034745	TCONS_00034747	AT3G14010	Chr3	4638722	middle	+	A5SS_luc
XLOC_015024	TCONS_00046104	TCONS_00033656	AT3G01150	Chr3	53845	last	+	A5SS_luc
XLOC_012221	TCONS_00025317	na	AT2G03420	Chr2	1035565	first	-	SE_wt
XLOC_026842	TCONS_00055400	TCONS_00060392	AT4G24740	Chr4	12756144	middle	-	SE_wt
XLOC_007523	TCONS_00010653	na	AT1G54390	Chr1	20306152	middle	-	SE_wt
XLOC_032862	TCONS_00068576	na	AT5G19220	Chr5	6465203	middle	-	SE_wt
XLOC_032862	TCONS_00068576	na	AT5G19220	Chr5	6465043	middle	-	SE_wt
XLOC_013944	TCONS_00027583	TCONS_00027584	AT2G30695	Chr2	13079925	middle	-	SE_wt
XLOC_024602	TCONS_00052300	na	AT4G33080	Chr4	15963989	last	+	SE_wt
XLOC_029180	TCONS_00063415	na	AT5G26260	Chr5	9200656	first	+	SE_wt
XLOC_032746	TCONS_00068414	TCONS_00068415	AT5G17300	Chr5	5691550	middle	-	SE_wt
XLOC_024085	TCONS_00051501	TCONS_00060117	AT4G24680	Chr4	12735712	middle	+	SE_wt
XLOC_024085	TCONS_00060636	TCONS_00051501	AT4G24680	Chr4	12735670	middle	+	SE_wt
XLOC_022281	TCONS_00049124	TCONS_00056784	AT4G00710	Chr4	291742	middle	+	SE_wt
XLOC_022281	TCONS_00058931	TCONS_00049124	AT4G00710	Chr4	291742	middle	+	SE_wt
XLOC_029718	TCONS_00064059	na	AT5G35170	Chr5	13422835	middle	+	SE_wt
XLOC_012067	TCONS_00029601	TCONS_00025081	AT2G48100	Chr2	19680470	middle	+	SE_wt
XLOC_011104	TCONS_00033324	TCONS_00029458	AT2G32700	Chr2	13867036	first	+	SE_wt
XLOC_010506	TCONS_00029342	na	AT2G22990	Chr2	9787643	middle	+	SE_wt
XLOC_011883	TCONS_00024785	TCONS_00030298	AT2G45140	Chr2	18611958	middle	+	SE_wt
XLOC_011104	TCONS_00023633	na	AT2G32700	Chr2	13867039	first	+	SE_wt
XLOC_011104	TCONS_00029458	TCONS_00033324	AT2G32700	Chr2	13867084	first	+	SE_wt
XLOC_013905	TCONS_00027517	TCONS_00027519	AT2G30170	Chr2	12880226	middle	-	SE_wt
XLOC_021612	TCONS_00044473	na	AT3G53570	Chr3	19862862	middle	-	SE_wt
XLOC_007798	TCONS_00017350	na	AT1G60200	Chr1	22204241	first	-	SE_wt
XLOC_028969	TCONS_00063118	TCONS_00063117	AT5G22760	Chr5	7576041	middle	+	SE_wt
XLOC_033057	TCONS_00068873	TCONS_00073410	AT5G23050	Chr5	7732890	middle	-	SE_wt
XLOC_017142	TCONS_00036596	na	AT3G33530	Chr3	14089870	middle	+	SE_wt
XLOC_010274	TCONS_00022421	TCONS_00022422	AT2G19480	Chr2	8440871	last	+	SE_wt
XLOC_019963	TCONS_00046538	TCONS_00040563	AT3G23430	Chr3	8388809	middle	-	SE_wt
XLOC_034681	TCONS_00070941	na	AT5G48150	Chr5	19524308	first	-	SE_wt
XLOC_003443	TCONS_00004797	TCONS_00004798	AT1G61150	Chr1	22542862	first	+	SE_wt
XLOC_035016	TCONS_00071394	TCONS_00071392	AT5G53850	Chr5	21863652	middle	-	SE_wt
XLOC_027324	TCONS_00056096	na	AT4G32570	Chr4	15717243	middle	-	SE_wt
XLOC_014724	TCONS_00032286	TCONS_00028680	AT2G42810	Chr2	17814560	middle	-	SE_luc
XLOC_014724	TCONS_00028680	TCONS_00032286	AT2G42810	Chr2	17814557	middle	-	SE_luc
XLOC_028535	TCONS_00062502	na	AT5G14740	Chr5	4760723	middle	+	SE_wt
XLOC_004615	TCONS_00018927	na	AT1G80770	Chr1	30355460	first	+	SE_wt
XLOC_020344	TCONS_00047871	na	AT3G28900	Chr3	10904149	first	-	SE_wt
XLOC_033196	TCONS_00075435	na	AT5G25265	Chr5	8755250	middle	-	SE_wt
XLOC_011480	TCONS_00024165	na	AT2G38550	Chr2	16133670	last	+	SE_wt
XLOC_030099	TCONS_00074054	na	AT5G40490	Chr5	16225906	first	+	SE_wt
XLOC_021612	TCONS_00044473	na	AT3G53570	Chr3	19863089	middle	-	SE_wt
XLOC_001140	TCONS_00001757	na	AT1G19800	Chr1	6846539	first	+	SE_wt
XLOC_030481	TCONS_00065078	na	AT5G46030	Chr5	18670336	first	+	SE_luc
XLOC_003443	TCONS_00004801	na	AT1G61150	Chr1	22542957	first	+	SE_wt
XLOC_010636	TCONS_00022948	TCONS_00022947	AT2G25000	Chr2	10629962	first	+	SE_wt
XLOC_019748	TCONS_00040301	na	AT3G19900	Chr3	6923454	middle	-	SE_wt
XLOC_004615	TCONS_00006509	TCONS_00006510	AT1G80770	Chr1	30355423	first	+	SE_wt
XLOC_001140	TCONS_00001756	na	AT1G19800	Chr1	6846542	first	+	SE_wt
XLOC_033959	TCONS_00074540	na	AT5G37380	Chr5	14819062	first	-	SE_wt
XLOC_004909	TCONS_00006955	TCONS_00006956	AT1G05430	Chr1	1595132	middle	-	SE_wt
XLOC_000406	TCONS_00000649	TCONS_00000651	AT1G07890	Chr1	2437677	first	+	SE_luc
XLOC_005057	TCONS_00007184	na	AT1G07940	Chr1	2464912	first	-	SE_luc
XLOC_027677	TCONS_00056619	na	AT4G38510	Chr4	18011754	middle	-	SE_wt
XLOC_033959	TCONS_00069997	na	AT5G37380	Chr5	14819034	first	-	SE_wt
XLOC_024126	TCONS_00051575	na	AT4G25500	Chr4	13024764	first	+	SE_wt
XLOC_010725	TCONS_00023073	na	AT2G26300	Chr2	11198795	middle	+	SE_wt
XLOC_000406	TCONS_00000648	na	AT1G07890	Chr1	2437680	first	+	SE_luc
XLOC_031471	TCONS_00066510	na	AT5G61770	Chr5	24816611	middle	+	SE_wt
XLOC_011210	TCONS_00023782	TCONS_00023783	AT2G34357	Chr2	14499052	first	+	SE_wt
XLOC_014867	TCONS_00032765	TCONS_00028921	AT2G45380	Chr2	18701097	middle	-	SE_wt
XLOC_011352	TCONS_00023978	na	AT2G36390	Chr2	15265809	middle	+	SE_wt
XLOC_014867	TCONS_00031201	TCONS_00028921	AT2G45380	Chr2	18701097	middle	-	SE_wt
XLOC_022376	TCONS_00049254	TCONS_00057661	AT4G02120	Chr4	943578	middle	+	SE_wt
XLOC_025876	TCONS_00053987	na	AT4G10410	Chr4	6455374	last	-	SE_wt
XLOC_028337	TCONS_00072699	TCONS_00062221	AT5G10630	Chr5	3361153	middle	+	SE_luc
XLOC_015614	TCONS_00034529	na	AT3G11560	Chr3	3643858	middle	+	SE_wt
XLOC_000584	TCONS_00019397	TCONS_00018569	AT1G10890	Chr1	3629382	middle	+	SE_wt
XLOC_018681	TCONS_00038759	na	AT3G02730	Chr3	588888	first	-	SE_wt
XLOC_033959	unknown	unknown	AT5G37380	Chr5	14819062	unknown	-	SE_wt
XLOC_024624	TCONS_00052336	na	AT4G33580	Chr4	16140554	middle	+	SE_wt
XLOC_015057	TCONS_00033699	na	AT3G01690	Chr3	257787	last	+	SE_wt
XLOC_018466	TCONS_00038437	na	AT3G61440	Chr3	22736369	first	+	SE_wt
XLOC_031969	TCONS_00073215	na	AT5G03500	Chr5	877798	first	-	SE_luc
XLOC_002062	TCONS_00003036	TCONS_00014647	AT1G34630	Chr1	12687001	last	+	SE_wt
XLOC_026523	TCONS_00059829	TCONS_00054929	AT4G19550	Chr4	10660504	middle	-	SE_wt
XLOC_015947	TCONS_00035062	na	AT3G17120	Chr3	5841823	first	+	SE_luc
XLOC_003984	TCONS_00005572	na	AT1G69740	Chr1	26232050	first	+	SE_wt
XLOC_028769	TCONS_00062833	na	AT5G18650	Chr5	6220088	last	+	SE_wt
XLOC_032685	TCONS_00068327	TCONS_00074419	AT5G16280	Chr5	5329675	middle	-	SE_wt
XLOC_004892	TCONS_00006937	na	AT1G05230	Chr1	1518180	first	-	SE_wt
XLOC_011680	TCONS_00032520	TCONS_00030270	AT2G41880	Chr2	17476683	middle	+	SE_wt
XLOC_030788	TCONS_00065537	na	AT5G50950	Chr5	20733164	middle	+	SE_wt
XLOC_010318	TCONS_00022484	na	AT2G20260	Chr2	8737396	first	+	SE_wt
XLOC_024335	TCONS_00059089	na	AT4G28706	Chr4	14169764	middle	+	SE_wt
XLOC_023310	TCONS_00050400	na	AT4G13040	Chr4	7614071	first	+	SE_wt
XLOC_011993	TCONS_00024953	na	AT2G46800	Chr2	19237968	first	+	SE_wt
XLOC_024335	TCONS_00051873	TCONS_00051875	AT4G28706	Chr4	14169761	middle	+	SE_wt
XLOC_018224	TCONS_00048775	na	AT3G57230	Chr3	21179566	middle	+	SE_wt
XLOC_013148	TCONS_00029696	na	AT2G17970	Chr2	7820931	first	-	SE_wt
XLOC_009692	TCONS_00030054	na	AT2G11270	Chr2	4482225	middle	+	SE_wt
XLOC_032344	TCONS_00067832	TCONS_00067833	AT5G10350	Chr5	3256502	middle	-	SE_luc
XLOC_023595	TCONS_00050790	TCONS_00050789	AT4G16990	Chr4	9560815	first	+	SE_luc
XLOC_013660	TCONS_00027156	na	AT2G26280	Chr2	11189076	middle	-	SE_wt
XLOC_028108	TCONS_00061889	TCONS_00073828	AT5G06360	Chr5	1945735	middle	+	SE_wt
XLOC_013705	TCONS_00027229	na	AT2G26900	Chr2	11477591	first	-	SE_wt
XLOC_019472	TCONS_00039920	na	AT3G15070	Chr3	5072959	first	-	SE_wt
XLOC_014867	TCONS_00028921	TCONS_00031201	AT2G45380	Chr2	18701097	middle	-	SE_wt
XLOC_008825	TCONS_00020103	TCONS_00012567	AT1G76970	Chr1	28924744	first	-	SE_wt
XLOC_015199	TCONS_00033903	TCONS_00033902	AT3G04020	Chr3	1041812	middle	+	SE_wt
XLOC_021692	TCONS_00042779	na	AT3G54880	Chr3	20337967	first	-	SE_wt
XLOC_019618	TCONS_00040119	TCONS_00044253	AT3G17590	Chr3	6018267	middle	-	SE_wt
XLOC_024426	TCONS_00060160	TCONS_00061126	AT4G30100	Chr4	14715554	middle	+	SE_wt
XLOC_018920	TCONS_00048283	TCONS_00039090	AT3G06190	Chr3	1875380	middle	-	SE_wt
XLOC_030614	TCONS_00065281	TCONS_00065280	AT5G48220	Chr5	19550192	first	+	SE_wt
XLOC_024452	TCONS_00052041	TCONS_00052040	AT4G30690	Chr4	14961102	first	+	SE_wt
XLOC_021204	TCONS_00042076	na	AT3G47160	Chr3	17360845	middle	-	SE_wt
XLOC_000260	TCONS_00000394	TCONS_00000393	AT1G05320	Chr1	1553893	first	+	SE_wt
XLOC_001608	TCONS_00002420	TCONS_00014595	AT1G28090	Chr1	9797974	middle	+	SE_wt
XLOC_014480	TCONS_00029904	na	AT2G38980	Chr2	16277898	first	-	SE_wt
XLOC_024426	TCONS_00061126	TCONS_00052002	AT4G30100	Chr4	14715510	middle	+	SE_wt
XLOC_013339	TCONS_00026694	TCONS_00026695	AT2G21170	Chr2	9072475	first	-	SE_wt
XLOC_000131	TCONS_00000211	TCONS_00000210	AT1G03090	Chr1	741147	middle	+	SE_wt
XLOC_031888	TCONS_00076068	TCONS_00073206	AT5G01950	Chr5	369315	first	-	SE_wt
XLOC_009401	TCONS_00021365	TCONS_00032344	AT2G06025	Chr2	2350896	middle	+	SE_wt
XLOC_008957	TCONS_00016561	na	AT1G78995	Chr1	29715575	first	-	SE_wt
XLOC_013681	TCONS_00027194	na	AT2G26590	Chr2	11312132	middle	-	SE_wt
XLOC_031888	TCONS_00076069	TCONS_00067117	AT5G01950	Chr5	369284	middle	-	SE_wt
XLOC_011735	TCONS_00024571	na	AT2G42780	Chr2	17801536	middle	+	SE_wt
XLOC_027750	TCONS_00056736	TCONS_00056737	AT4G39680	Chr4	18417125	first	-	SE_wt
XLOC_030851	TCONS_00065638	TCONS_00065639	AT5G52040	Chr5	21131561	middle	+	SE_luc
XLOC_004745	TCONS_00006721	TCONS_00006722	AT1G02960	Chr1	667372	middle	-	SE_wt
XLOC_005747	TCONS_00018119	na	AT1G19715	Chr1	6819429	first	-	SE_wt
XLOC_005747	TCONS_00013845	TCONS_00008247	AT1G19715	Chr1	6819429	first	-	SE_wt
XLOC_024426	TCONS_00060675	TCONS_00059096	AT4G30100	Chr4	14715514	middle	+	SE_wt
XLOC_015357	TCONS_00048574	TCONS_00048038	AT3G06760	Chr3	2133367	middle	+	SE_wt
XLOC_007492	TCONS_00019966	na	AT1G53780	Chr1	20077044	middle	-	SE_wt
XLOC_011698	TCONS_00024509	na	AT2G42190	Chr2	17582996	first	+	SE_wt
XLOC_027595	TCONS_00056510	na	AT4G37110	Chr4	17485751	first	-	SE_wt
XLOC_027096	TCONS_00055779	na	AT4G28910	Chr4	14266022	first	-	SE_wt
XLOC_000439	TCONS_00000701	na	AT1G08520	Chr1	2698110	middle	+	SE_wt
XLOC_007389	TCONS_00010450	TCONS_00010452	AT1G52220	Chr1	19454186	first	-	SE_wt
XLOC_005701	TCONS_00008184	na	AT1G18840	Chr1	6503899	first	-	SE_wt
XLOC_027454	TCONS_00056276	TCONS_00058249	AT4G34570	Chr4	16514105	first	-	SE_wt
XLOC_018542	TCONS_00048792	TCONS_00045712	AT3G62740	Chr3	23214868	middle	+	SE_wt
XLOC_027096	TCONS_00055781	na	AT4G28910	Chr4	14266022	first	-	SE_wt
XLOC_018734	TCONS_00044107	TCONS_00044106	AT3G03560	Chr3	854285	middle	-	SE_wt
XLOC_005390	TCONS_00020583	na	AT1G13350	Chr1	4575961	first	-	SE_wt
XLOC_034655	TCONS_00070905	na	AT5G47760	Chr5	19344439	middle	-	SE_wt
XLOC_000568	TCONS_00015575	TCONS_00014486	AT1G10600	Chr1	3504425	middle	+	SE_wt
XLOC_025876	TCONS_00058032	TCONS_00057323	AT4G10410	Chr4	6457113	middle	-	SE_wt
XLOC_007070	TCONS_00009995	TCONS_00015206	AT1G45229	Chr1	17163345	middle	-	SE_wt
XLOC_004892	TCONS_00006933	TCONS_00006934	AT1G05230	Chr1	1518144	first	-	SE_wt
XLOC_022820	TCONS_00049803	na	AT4G07507.1	Chr4	4310945	first	+	SE_wt
XLOC_012032	TCONS_00025016	na	AT2G47510	Chr2	19501552	middle	+	SE_wt
XLOC_025049	TCONS_00058614	TCONS_00052958	AT4G00480	Chr4	218544	middle	-	SE_wt
XLOC_013092	TCONS_00026350	TCONS_00026351	AT2G16940	Chr2	7346107	middle	-	SE_wt
XLOC_004738	TCONS_00006707	TCONS_00006708	AT1G02890	Chr1	646405	middle	-	SE_wt
XLOC_022820	unknown	unknown	AT4G07507.1	Chr4	4310945	unknown	+	SE_wt
XLOC_032384	TCONS_00067894	na	AT5G10940	Chr5	3449299	middle	-	SE_wt
XLOC_011480	TCONS_00024165	na	AT2G38550	Chr2	16133809	last	+	SE_wt
XLOC_021493	TCONS_00042463	na	AT3G51610	Chr3	19141552	middle	-	SE_wt
XLOC_014258	TCONS_00028016	na	AT2G35510	Chr2	14919732	first	-	SE_wt
XLOC_032393	TCONS_00076909	TCONS_00067906	AT5G11030	Chr5	3492732	middle	-	SE_wt
XLOC_024870	TCONS_00052704	na	AT4G37680	Chr4	17700985	first	+	SE_wt
XLOC_032246	TCONS_00067666	TCONS_00067667	AT5G08370	Chr5	2692888	middle	-	SE_wt
XLOC_024663	TCONS_00058568	TCONS_00052402	AT4G34265	Chr4	16402957	last	+	SE_wt
XLOC_009000	TCONS_00018505	na	AT1G79700	Chr1	29991954	first	-	SE_wt
XLOC_000197	TCONS_00000306	TCONS_00000308	AT1G04080	Chr1	1054284	middle	+	SE_wt
XLOC_017351	TCONS_00036848	na	AT3G43540	Chr3	15431522	middle	+	SE_wt
XLOC_030329	TCONS_00064851	na	AT5G43725.1	Chr5	17560157	first	+	SE_luc
XLOC_030329	TCONS_00072956	na	AT5G43725.1	Chr5	17559885	first	+	SE_luc
XLOC_011104	unknown	unknown	AT2G32700	Chr2	13867036	unknown	+	SE_wt
XLOC_015106	unknown	unknown	AT3G02460	Chr3	507556	unknown	+	SE_wt
XLOC_010498	TCONS_00030720	na	AT2G22920	Chr2	9756348	middle	+	SE_wt
XLOC_032223	TCONS_00076888	na	AT5G07890	Chr5	2519668	first	-	SE_wt
XLOC_034871	TCONS_00071189	na	AT5G51100	Chr5	20773624	last	-	SE_wt
XLOC_022600	TCONS_00049547	TCONS_00057684	AT4G04750	Chr4	2421245	middle	+	SE_wt
XLOC_014809	TCONS_00028827	na	AT2G44180	Chr2	18271341	first	-	SE_wt
XLOC_023084	TCONS_00058976	TCONS_00058365	AT4G09680	Chr4	6121464	middle	+	SE_wt
XLOC_015357	TCONS_00048038	TCONS_00048574	AT3G06760	Chr3	2133515	middle	+	SE_wt
XLOC_003700	TCONS_00018833	na	AT1G65270	Chr1	24243005	middle	+	SE_wt
XLOC_000119	TCONS_00018532	TCONS_00000187	AT1G02840	Chr1	628776	middle	+	SE_wt
XLOC_023084	TCONS_00061021	TCONS_00058976	AT4G09680	Chr4	6121464	middle	+	SE_wt
XLOC_019716	TCONS_00040258	na	AT3G19340	Chr3	6702211	middle	-	SE_wt
XLOC_010498	TCONS_00033268	TCONS_00022747	AT2G22920	Chr2	9756353	middle	+	SE_wt
XLOC_000288	TCONS_00014452	TCONS_00020163	AT1G05830	Chr1	1757524	middle	+	SE_luc
XLOC_026514	TCONS_00061297	na	AT4G19400	Chr4	10583160	middle	-	SE_wt
XLOC_011104	unknown	unknown	AT2G32700	Chr2	13867039	unknown	+	SE_wt
XLOC_034927	TCONS_00071277	na	AT5G52110	Chr5	21173434	middle	-	SE_wt
XLOC_000260	unknown	unknown	AT1G05320	Chr1	1553893	unknown	+	SE_wt
XLOC_001732	TCONS_00002571	na	AT1G29820	Chr1	10439637	middle	+	SE_wt
XLOC_029142	TCONS_00063357	TCONS_00063358	AT5G25520	Chr5	8888097	middle	+	SE_luc
XLOC_024595	TCONS_00052287	na	AT4G32910	Chr4	15885873	middle	+	SE_wt
XLOC_033090	TCONS_00068914	na	AT5G23610	Chr5	7958861	middle	-	SE_wt
XLOC_014708	TCONS_00033177	TCONS_00028653	AT2G42500	Chr2	17698916	middle	-	SE_wt
XLOC_034261	TCONS_00070373	na	AT5G42030	Chr5	16812095	middle	-	SE_wt
XLOC_005021	TCONS_00007118	TCONS_00007117	AT1G07350	Chr1	2258749	middle	-	SE_wt
XLOC_027514	TCONS_00056375	TCONS_00056372	AT4G35785	Chr4	16953724	middle	-	SE_luc
XLOC_017762	TCONS_00037407	na	AT3G49430	Chr3	18332247	first	+	SE_luc
XLOC_021463	TCONS_00046642	TCONS_00042423	AT3G51075	Chr3	18970304	last	-	SE_luc
XLOC_014809	TCONS_00032759	na	AT2G44180	Chr2	18271345	first	-	SE_wt
XLOC_027751	TCONS_00056738	na	AT4G39710	Chr4	18427798	first	-	SE_wt
XLOC_024663	TCONS_00052401	na	AT4G34265	Chr4	16402957	last	+	SE_wt
XLOC_033950	TCONS_00077058	na	AT5G37260	Chr5	14752650	first	-	SE_wt
XLOC_028096	TCONS_00077278	TCONS_00075744	AT5G06180	Chr5	1874840	middle	+	SE_wt
XLOC_027677	TCONS_00056621	na	AT4G38510	Chr4	18014883	first	-	SE_wt
XLOC_027514	TCONS_00056374	TCONS_00056372	AT4G35785	Chr4	16953853	middle	-	SE_luc
XLOC_031054	TCONS_00065908	TCONS_00065909	AT5G54900	Chr5	22296568	middle	+	SE_wt
XLOC_008562	TCONS_00012164	na	AT1G72410	Chr1	27252119	last	-	SE_wt
XLOC_026947	TCONS_00055572	TCONS_00058175	AT4G26480	Chr4	13374132	middle	-	SE_wt
XLOC_027677	TCONS_00056619	na	AT4G38510	Chr4	18014902	first	-	SE_wt
XLOC_014426	TCONS_00031649	na	AT2G38025	Chr2	15915613	last	-	SE_wt
XLOC_017427	TCONS_00036940	na	AT3G44330	Chr3	16008780	middle	+	SE_wt
XLOC_021667	TCONS_00044482	na	AT3G54480	Chr3	20172402	last	-	SE_wt
XLOC_033184	TCONS_00069081	TCONS_00069080	AT5G25060	Chr5	8639441	middle	-	SE_wt
XLOC_032246	TCONS_00078909	na	AT5G08370	Chr5	2691533	last	-	SE_wt
XLOC_029900	TCONS_00078090	TCONS_00064293	AT5G37530	Chr5	14908749	last	+	SE_wt
XLOC_031550	TCONS_00076814	na	AT5G63050	Chr5	25293065	first	+	SE_wt
XLOC_003134	TCONS_00014746	TCONS_00004389	AT1G55310	Chr1	20631560	middle	+	SE_wt
XLOC_024637	TCONS_00058561	TCONS_00052359	AT4G33920	Chr4	16261915	middle	+	SE_luc
XLOC_030578	TCONS_00065223	na	AT5G47690	Chr5	19324373	middle	+	SE_wt
XLOC_002183	TCONS_00003178	na	AT1G36160	Chr1	13538567	middle	+	SE_wt
XLOC_007170	TCONS_00010115	TCONS_00010116	AT1G48410	Chr1	17890509	middle	-	SE_wt
XLOC_030157	TCONS_00076668	TCONS_00064622	AT5G41370	Chr5	16552478	middle	+	SE_wt
XLOC_032246	TCONS_00067667	TCONS_00074347	AT5G08370	Chr5	2691522	middle	-	SE_wt
XLOC_024076	TCONS_00051488	TCONS_00051489	AT4G24550	Chr4	12678509	middle	+	SE_wt
XLOC_007170	TCONS_00010116	TCONS_00010115	AT1G48410	Chr1	17890509	middle	-	SE_wt
XLOC_005213	TCONS_00018057	na	AT1G10390	Chr1	3408030	last	-	SE_wt
XLOC_028982	TCONS_00063138	na	AT5G23020	Chr5	7721287	last	+	SE_wt
XLOC_029061	TCONS_00078675	na	AT5G24314	Chr5	8277872	first	+	SE_wt
XLOC_028258	TCONS_00062117	TCONS_00075760	AT5G09230	Chr5	2871608	first	+	SE_wt
XLOC_006724	TCONS_00015188	TCONS_00020694	AT1G36070	Chr1	13469097	middle	-	SE_wt
XLOC_035003	TCONS_00071379	na	AT5G53530	Chr5	21748153	first	-	SE_wt
XLOC_023084	TCONS_00058365	TCONS_00058976	AT4G09680	Chr4	6121458	middle	+	SE_wt
XLOC_024903	TCONS_00058600	TCONS_00052754	AT4G38280	Chr4	17942616	middle	+	SE_wt
XLOC_019260	TCONS_00039610	na	AT3G12130	Chr3	3865586	first	-	SE_wt
XLOC_015438	TCONS_00045386	TCONS_00034279	AT3G08620	Chr3	2618861	middle	+	SE_wt
XLOC_023578	TCONS_00050763	na	AT4G16695	Chr4	9395060	last	+	SE_wt
XLOC_001969	TCONS_00002903	na	AT1G33265	Chr1	12066989	first	+	SE_wt
XLOC_001097	TCONS_00020243	TCONS_00001682	AT1G19080	Chr1	6584452	first	+	SE_luc
XLOC_001103	TCONS_00001693	na	AT1G19120	Chr1	6608652	middle	+	SE_wt
XLOC_029825	TCONS_00064196	na	AT5G36180	Chr5	14241057	middle	+	SE_wt
XLOC_025739	unknown	unknown	AT4G08460	Chr4	5378697	unknown	-	SE_wt
XLOC_003967	TCONS_00005538	na	AT1G69510	Chr1	26126771	first	+	SE_wt
XLOC_029080	TCONS_00078052	na	AT5G24620	Chr5	8428527	first	+	SE_luc
XLOC_030261	TCONS_00064763	TCONS_00064764	AT5G42770	Chr5	17152681	middle	+	SE_wt
XLOC_001097	TCONS_00018613	na	AT1G19080	Chr1	6584425	first	+	SE_luc
XLOC_005472	TCONS_00007820	na	AT1G14710	Chr1	5063822	middle	-	SE_wt
XLOC_021922	TCONS_00043112	TCONS_00045270	AT3G58640	Chr3	21688212	middle	-	SE_wt
XLOC_016188	TCONS_00046227	TCONS_00035423	AT3G20810	Chr3	7277600	middle	+	SE_luc
XLOC_032099	TCONS_00073238	na	AT5G05610	Chr5	1678719	first	-	SE_wt
XLOC_006266	TCONS_00008994	na	AT1G28815	Chr1	10102157	first	-	SE_luc
XLOC_008995	TCONS_00015469	na	AT1G79630	Chr1	29964621	middle	-	SE_luc
XLOC_003893	TCONS_00016939	TCONS_00018846	AT1G68310	Chr1	25600987	last	+	SE_wt
XLOC_005120	TCONS_00007288	TCONS_00014977	AT1G09010	Chr1	2898304	middle	-	SE_wt
XLOC_018542	TCONS_00045712	TCONS_00048792	AT3G62740	Chr3	23214868	middle	+	SE_wt
XLOC_031195	TCONS_00066086	na	AT5G56940	Chr5	23031098	first	+	SE_wt
XLOC_026105	TCONS_00054289	TCONS_00058054	AT4G13460	Chr4	7824610	first	-	SE_luc
XLOC_015888	TCONS_00034975	na	AT3G16230	Chr3	5500758	middle	+	SE_wt
XLOC_002827	TCONS_00003937	na	AT1G50440	Chr1	18687123	middle	+	SE_wt
XLOC_026105	TCONS_00054287	na	AT4G13460	Chr4	7824610	first	-	SE_luc
XLOC_007070	TCONS_00014020	na	AT1G45229	Chr1	17163345	last	-	SE_wt
XLOC_028101	TCONS_00077978	na	AT5G06265	Chr5	1905778	first	+	SE_wt
XLOC_020433	TCONS_00048409	na	AT3G29644	Chr3	11500666	first	-	SE_wt
XLOC_005390	TCONS_00007685	TCONS_00007684	AT1G13350	Chr1	4575914	first	-	SE_wt
XLOC_022215	TCONS_00046097	TCONS_00043536	AT3G63190	Chr3	23344333	first	-	SE_wt
XLOC_016160	TCONS_00046859	TCONS_00043771	AT3G20270	Chr3	7067493	first	+	SE_wt
XLOC_013928	TCONS_00027557	na	AT2G30470	Chr2	12984255	first	-	SE_wt
XLOC_029142	TCONS_00063356	TCONS_00063358	AT5G25520	Chr5	8888116	middle	+	SE_luc
XLOC_021527	TCONS_00042521	na	AT3G52180	Chr3	19350286	middle	-	SE_wt
XLOC_004279	TCONS_00018878	TCONS_00006000	AT1G74780	Chr1	28100329	middle	+	SE_wt
XLOC_033163	TCONS_00073431	TCONS_00074487	AT5G24740	Chr5	8474616	middle	-	SE_wt
XLOC_020276	TCONS_00041000	na	AT3G27990.1	Chr3	10397398	middle	-	SE_wt
XLOC_024126	TCONS_00051574	TCONS_00051573	AT4G25500	Chr4	13025599	middle	+	SE_wt
XLOC_000774	TCONS_00017613	na	AT1G13820	Chr1	4736213	middle	+	SE_wt
XLOC_019942	TCONS_00040540	na	AT3G23080	Chr3	8208367	middle	-	SE_wt
XLOC_035731	TCONS_00072412	na	AT5G65940	Chr5	26378975	first	-	SE_wt
XLOC_004279	TCONS_00006000	TCONS_00018878	AT1G74780	Chr1	28100329	middle	+	SE_wt
XLOC_035414	TCONS_00075647	na	AT5G60540	Chr5	24337745	middle	-	SE_wt
XLOC_013366	TCONS_00026735	TCONS_00026737	AT2G21540	Chr2	9221942	middle	-	SE_wt
XLOC_026238	TCONS_00054484	TCONS_00054485	AT4G15110	Chr4	8631062	middle	-	SE_wt
XLOC_034730	TCONS_00071014	na	AT5G48880	Chr5	19816922	first	-	SE_luc
XLOC_000197	TCONS_00020151	na	AT1G04080	Chr1	1054284	last	+	SE_wt
XLOC_027387	TCONS_00056199	TCONS_00057598	AT4G33625	Chr4	16153715	middle	-	SE_wt
XLOC_018125	TCONS_00044865	na	AT3G55630	Chr3	20637423	middle	+	SE_wt
XLOC_022600	TCONS_00049547	na	AT4G04750	Chr4	2418759	middle	+	SE_wt
XLOC_011519	TCONS_00032947	na	AT2G39340	Chr2	16426532	middle	+	SE_wt
XLOC_015837	TCONS_00034890	na	AT3G15410	Chr3	5200850	first	+	SE_wt
XLOC_024466	TCONS_00058532	TCONS_00057880	AT4G30972	Chr4	15075767	first	+	SE_luc
XLOC_004502	TCONS_00006325	na	AT1G78600	Chr1	29568264	last	+	SE_wt
XLOC_028599	TCONS_00062585	na	AT5G15750	Chr5	5141437	first	+	SE_wt
XLOC_013135	TCONS_00026421	na	AT2G17780	Chr2	7727037	first	-	SE_wt
XLOC_032639	TCONS_00068265	TCONS_00068264	AT5G15410	Chr5	5006486	first	-	SE_luc
XLOC_027220	TCONS_00055933	na	AT4G30850	Chr4	15021702	last	-	SE_wt
XLOC_008040	TCONS_00011417	na	AT1G63640	Chr1	23591600	middle	-	SE_wt
XLOC_034828	TCONS_00071127	na	AT5G50420	Chr5	20530848	first	-	SE_wt
XLOC_010059	TCONS_00022138	na	AT2G16380	Chr2	7085948	first	+	SE_wt
XLOC_022016	TCONS_00043262	na	AT3G60210	Chr3	22251608	last	-	SE_wt
XLOC_007587	TCONS_00015270	na	AT1G55530	Chr1	20730640	first	-	SE_luc
XLOC_001097	TCONS_00001683	TCONS_00001682	AT1G19080	Chr1	6584425	first	+	SE_luc
XLOC_035747	TCONS_00078548	na	AT5G66210	Chr5	26456663	last	-	SE_wt
XLOC_015887	TCONS_00034973	na	AT3G16220	Chr3	5498362	middle	+	SE_wt
XLOC_031665	TCONS_00066784	na	AT5G64960	Chr5	25956381	middle	+	SE_wt
XLOC_021308	TCONS_00042212	na	AT3G48820	Chr3	18102585	first	-	SE_wt
XLOC_002779	TCONS_00003880	TCONS_00003879	AT1G49590	Chr1	18355746	middle	+	SE_wt
XLOC_016691	TCONS_00036108	TCONS_00036110	AT3G28130	Chr3	10468170	middle	+	SE_wt
XLOC_011242	TCONS_00023823	TCONS_00030213	AT2G34780	Chr2	14669034	first	+	SE_wt
XLOC_000197	TCONS_00020151	TCONS_00015519	AT1G04080	Chr1	1053095	middle	+	SE_wt
XLOC_012183	TCONS_00030950	TCONS_00029617	AT2G02770	Chr2	782466	middle	-	SE_wt
XLOC_031137	TCONS_00066017	TCONS_00073085	AT5G56140	Chr5	22726609	middle	+	SE_wt
XLOC_010789	TCONS_00023164	na	AT2G27340	Chr2	11696936	first	+	SE_luc
XLOC_021308	TCONS_00042211	na	AT3G48820	Chr3	18102585	first	-	SE_wt
XLOC_006586	TCONS_00009427	na	AT1G34030	Chr1	12371036	first	-	SE_wt
XLOC_018125	unknown	unknown	AT3G55630	Chr3	20637423	unknown	+	SE_wt
XLOC_010972	TCONS_00030180	TCONS_00029428	AT2G30600	Chr2	13039258	middle	+	SE_luc
XLOC_026110	TCONS_00054294	na	AT4G13500	Chr4	7857577	first	-	SE_wt
XLOC_004511	TCONS_00013629	TCONS_00013628	AT1G78690	Chr1	29596982	first	+	SE_wt
