## Supplementary Materials for "The U1 snRNP subunit LUC7 controls plant development and stress response through alternative splicing regulation"

### Sheet: Blatt1
Table S6: Genes differentially spliced in luc7 mutants and down-regulated in luc7 mutants
At4g08870
At5g15410
At4g23290
At4g39710
At1g60270
At5g20220
At4g32570
At5g04360
At2g04039
At4g08870
