## Supplementary Materials for "The U1 snRNP subunit LUC7 controls plant development and stress response through alternative splicing regulation"

### Sheet: Primers
Primers list
Genotyping	sequence	Info / Reference
SALK-LB primer	gttcacgtagtgggccatcg	genotyping SALK-lines
SAIL-LB primer	GCCTTTTCAGAAATGGATAAATAGCCTTGCTTCC	genotyping SAIL-lines
LUC7a-1F	GAGAAGGCCAATATACGCAAG	genotyping N825430, N834734
LUC7a-1R	gagtaacatacatgtagacag	genotyping N825430, N834735
LUC7b-F1	GCTAGACAAGAACCTGTAGTG	genotyping N802553, N644681
LUC7b-R1	CTCCGCATATGTCACATAGACG	genotyping N802553, N644681
LUC7rl-F1	GAGAGAAGAGGGTTCAAGGAG	genotyping N577718
LUC7rl-R1	CGCAAAACTGTGCAAGCTCAG	genotyping N577718
LUC7rl-F2	tcgttatggccattaatggtg	genotyping N664006
LUC7rl-R2	GTCCAACAGAGCTCGCTGAG	genotyping N664006
Clonning
Luc7a-PromFw	gaaaccatgcacagatgattg	Cloning genomic
Luc7a-nostopRv	GTAGCGGTTGTGACGCctgca	Cloning genomic
Luc7b_seq1F	tcttccgaggcgacatattatgc	Cloning genomic -LUC7b
Luc7b-nostopRv	GTAGCGGTCATGGCGTCTGCAAG	Cloning genomic-LUC7b
Luc7rl-PromFw	CGAATCCTTGTTCTTCATGCG	Cloning genomic
Luc7rl-nostopRv	GTATTGGCGAATGGGGCTTC	Cloning genomic
RIP
U1 snRNA_Fw	TACCTGGACGGGGTCAAC	(Terzi and Simpson, 2009) - doi: 10.1111/j.1365-313X.2009.03859.x
U1 snRNA_Rv	CCCTCTGCCACAAATAATGAC	(Terzi and Simpson, 2009) - doi: 10.1111/j.1365-313X.2009.03859.x
U2 snRNA_Fw	TCGGCCCACACGATATTAAC	(Terzi and Simpson, 2009) - doi: 10.1111/j.1365-313X.2009.03859.x
U2 snRNA_Rv	GCAGTAGTGCAACGCATGG	(Terzi and Simpson, 2009) - doi: 10.1111/j.1365-313X.2009.03859.x
U3 snRNA_Fw	GGCTCGTACCTCTGTTTCC	(Terzi and Simpson, 2009) - doi: 10.1111/j.1365-313X.2009.03859.x
U3 snRNA_Rv	GCCGTCAATCACGCTCTA	(Terzi and Simpson, 2009) - doi: 10.1111/j.1365-313X.2009.03859.x
Actin2 -AT3G18780	CTTGCACCAAGCAGCATGAA	doi: 10.1104/pp.105.063743
Actin2 -AT3G18780	CCGATCCAGACACTGTACTTCCTT	doi: 10.1104/pp.105.063743
miRNA -qPCR/ cDNA synthesis
mir156-RTprimer	GTCGTATCCAGTGCAGGGTCCGAGGTATTCGCACTGGATACGACGTGCTC	stem loop oligonucleotide - cDNA synthesis
mir166-RTprimer	GTCGTATCCAGTGCAGGGTCCGAGGTATTCGCACTGGATACGACGGGGAA	stem loop oligonucleotide - cDNA synthesis
miRNA159a-RTprimer	GTCGTATCCAGTGCAGGGTCCGAGGTATTCGCACTGGATACGACTAGAGC	stem loop oligonucleotide - cDNA synthesis
miRNA164ab-RTprimer	GTCGTATCCAGTGCAGGGTCCGAGGTATTCGCACTGGATACGACTGCACG	stem loop oligonucleotide - cDNA synthesis
RT-universal-Reverse-primer	GTGCAGGGTCCGAGGT
mir156-Forwardprimer	GCGGCGGTGACAGAAGAGAGT
mir166-Forwardprimer	TCGCTTCGGACCAGGCTTCA
mir159-Forwardprimer	GCGGCGTTTGGATTGAAGGGA
mir164-Forwardprimer	AGGACATGGAGAAGCAGGGCA
Actin2 -AT3G18780	CTTGCACCAAGCAGCATGAA	doi: 10.1104/pp.105.063743
Actin2 -AT3G18780	CCGATCCAGACACTGTACTTCCTT	doi: 10.1104/pp.105.063743
ncRNA- qPCR
At1g11175	AGATGTAGAACTTTCATGGAG
At1g11175	TTCACCGACACGACGCAATC
At1g58590	TTCAGGCGGTGAGAGAGTTA
At1g58590	TGTGAAAGCAAAGATTCCATG
At1g70581	AGCTCCGGTGAGTTCTAAGC
At1g70581	AGGACACTCAAATAGCGG
At2g07042	TAGATCCAGAGTTTGACGAG
At2g07042	ACTCACTGTATGACGTTTGAC
At2g18735	AGAGTTTCATTGCTCGGTGC
At2g18735	AAGCTAAGGACACGTGAATC
At4g40065	AAGGTTATCGACTTCTCGG
At4g40065	AGATCGACGCATAATTGTC
At1g50055	AGAGTAAACATGAGCGCCGTC
At1g50055	TGATCTAAGAACCTATCTC
At2g42485	AAGAGCGACTCCATGGGACTTG
At2g42485	AACACTGGAGTTACCTGTTGC
At4g04223	ATAATGCTTCCACCTTCTC
At4g04223	TGTGGTGTACAAGCATTC
At5g38005	TGATAAGATGAGAATGGAG
At5g38005	AGTAATGCAATCGATCCAAG
PP2A	ggcagaagttcggatagcag
PP2A	caatgcagatctgacgtgct
Splicing validations (RT-PCR)
Tubulin-F	gagccttacaacgctactctgtctgtc
Tubulin-R	acaccagacatagtagcagaaatcaag
Intron Retention (cap-dependent)
AT1G13880- ELM2 domain	cac cat ttt caa ccc tag ccg ctt tc
AT1G13880	aaa cgt tcg ctt gaa acc cat
AT3G04610- FLK	cac ccc cgc ctc cat tgt tac cgg a
AT3G04610	ttc agc ttc agc cat gac tag
AT1G28520	cac cca tta ctc ttc ttt tta ttt tcc
AT1G28520	cgt cat aag aaa tct cac ctc
Intron Retention (LUC7-dependent)
At2g42010_F	GATGATGTATGAGACAATCTAC
At2g42010_R	AGATTCTCTTGTATGGCTATG
At1g15290_F	ATCAAGAGCCATAGAGCAGCAG
At1g15290_R	TTG AGT ATG CCT CTT GCC AG
At5g44290_F	TGGAAGACGTGTAGCAGAG
At5g44290_R	TTCATCATCGGACCTGAGTG
AT2G41560_F1	AACTGTTAATGTGGTTGCTCTG
AT2G41560_R1	GTCACAGTCATTACCCAAGTG
At1g60995_F1	AGGACACCAATATCGATGAAG
At1g60995_R1	TGGGTGTTGCTGAAGGTGTG
At1g70480_F1	TTGACCCTGACAATAGAAGAG
At1g70480_R1	TTTACCTCCAGTGCACCTG
At5g41220_F1	CAACCATCTATAGCTGATCTG
At5g41220_R1	CGACAATTGGATCCTTGCTAG
AT5G49840_F1	GTGGCTTACGGTCTATACTG
AT5G49840_R1	ACATACTCTGAGCTCTCTTAG
AT1G01860_F1	GCTGCTGTCGTAACATTCAAG
AT1G01860_R1	GCGATTACGTTATGCAACTTG
At5g44290_F1	TCACTTTCAACAGCTGTGGAG
At5g44290_R1	CCAGTAATGGACCGGACATG
At3g50110_F1	ACTTTCAAGATAGCGATGGAG
At3g50110_R1	CTATCATTACGATCTCGACATG
At1g73740_F1	GGTGCAATGACTTGCTCAGAG
At1g73740_R1	CTCGCTCATTTCCATCATCAG
Exon Skipping (LUC7-dependent)
Validation XE 5 - At2g32700	ctctcttccagctgtttcatg
Validation XE 5 - At2g32700	AAACATCAAGCATCTTGTCAG
Validation XE 9 - At5g48150	atgtgccttgtctccgacaac
Validation XE 9 - At5g48150	CGAGAGTTGTTAACCGGTAAG
Atern. 3'ss (LUC7-dependent)
A3SS-1 - AT3G17310	GAAAGACATGTACGATTCACTG
A3SS-1 - AT3G17310	GAAGTAATGTTAAGTCATTGCTG
A3SS-2 - AT3G57410	TCAAGGCAGCTAAAGCAGCAG
A3SS-2 - AT3G57410	GCTGGTTCGCTGGAAGGCTTG
A3SS-6 - AT1G10890	ACTCATCTCATTCGTATAGCAG
A3SS-6 - AT1G10890	GTGACAAACACCGCATAACAC
Atern. 5'ss (LUC7-dependent)
A5SS-3 - AT4G32060	TCTCCTTCCGAGTTCTTCATG
A5SS-3 - AT4G32060	CAGCCTCAGCATCTCTTCAG
A5SS-6 - AT2G11000	TAGGTCAAATCCCAGCATGAG
A5SS-6 - AT2G11000	CATGGCCTCCATACGAATGAG
A5SS-8 - AT5G16715	ACCGATGCCACCTCCTAATG
A5SS-8 - AT5G16715	TGGCAATACCAGCATGATCAG
Poly A + and - and Subcelular fractionation (Primers flanking only affected intron)
AT2G41560	TACCAGTTGATTGTCTTAGG
AT2G41560_R1	GTCACAGTCATTACCCAAGTG
AT1G01860	TCCAGCACATATCATCATCTC
AT1G01860_R1	GCGATTACGTTATGCAACTTG
At5g44290	ATACGTGAAGGACAATGCAG
At5g44290_R1	CCAGTAATGGACCGGACATG
At1g73740	GATGAAGGGGATCAAGTAAG
At1g73740_R1	CTCGCTCATTTCCATCATCAG
At1g70480	TGGTCAGGAACAATCTCAG
At1g70480_R1	TTTACCTCCAGTGCACCTG
At5g41220	TCAGAAGCAGCGAGAGATG
At5g41220_R1	CGACAATTGGATCCTTGCTAG
AT5G49840	AAGGCAGTTCTGGTGGATG
AT5G49840_R1	ACATACTCTGAGCTCTCTTAG
Cold stress - qPCR
AT2G41560_intronic	gtaacaagagaatcaaacggtg
AT2G41560_ Total	GATCAATAGCCGGGAAATAGAG
AT2G41560_R1	GTCACAGTCATTACCCAAGTG
At1g70480 _intronic	ctcaagtttcttgaatggttcgtg
At1g70480_Total	CAAGCAAGTGAAAAGTGGATTC
At1g70480_R1	TTTACCTCCAGTGCACCTG
At5g41220_unspliced	TCAGAAGCAGCGAGAGATG
At5g41220_R2_unspliced	AGATCCATGAAATTGGATGAG
At5g41220_total	AGTACTATTGGTGAGAAGAGTG
At5g41220_R1_total	CGACAATTGGATCCTTGCTAG
At5g44290_unspliced	AACATTCAACAGAGCTGACAC
At5g44290_unspliced2	AGTCTCTTGAGATGACTTAC
At5g44290_total_1	TCCATAGTGTCAGCTCTGTTG
At5g44290_total_2	ATACGTGAAGGACAATGCAG
PP2A	ggcagaagttcggatagcag
PP2A	caatgcagatctgacgtgct
